# Combined transcriptomic, connectivity, and activity profiling of the medial amygdala using highly amplified multiplexed *in situ* hybridization (hamFISH)

**DOI:** 10.1101/2024.09.14.613026

**Authors:** Mathew D. Edwards, Ziwei Yin, Risa Sueda, Alina Gubanova, Chang S. Xu, Virág Lakner, Megan Murchie, Chi-Yu Lee, Kristal Ng, Karolina Farrell, Rupert Faraway, Subham Ganguly, Elina Jacobs, Bogdan Bintu, Yoh Isogai

## Abstract

*In situ* transcriptomic technologies provide a promising avenue to link gene expression, connectivity, and physiological properties of neural cell types. Commercialized methods that allow the detection of hundreds of genes *in situ*, however, are expensive and therefore typically used for generating unimodal reference data rather than for resource-intensive multimodal analyses. A major bottleneck is the lack of a routine means to efficiently generate cell type data. Here, we have developed hamFISH (highly amplified multiplexed fluorescence *in situ* hybridization), which enables the sequential detection of 32 genes using multiplexed branched DNA amplification. We used hamFISH to profile the projection, activity, and transcriptomic diversity of the medial amygdala (MeA), a critical node for innate social and defensive behaviors in mice. In total, we profiled 643,834 cells and classified neurons into 16 inhibitory and 10 excitatory types, many of which were found to be spatially clustered. We then examined the organization of outputs of these cells and activation profiles during different social contexts. Therefore, by facilitating multiplexed detection of single molecule RNAs, hamFISH provides a streamlined and versatile platform for multimodal profiling of specific brain nuclei.
