## Supplementary material for "Combined transcriptomic, connectivity, and activity profiling of the medial amygdala using highly amplified multiplexed *in situ* hybridization (hamFISH)": Amplifier sequences

### Sheet: v1 amplifiers
preAMP_01	TCTAAGGTAGCGTCGGCGAATTAACCCTCTTAATTGCGCATTGAGAGCTTAATTGCGCATTGAGAGCTTAATTGCGCATTGAGAGCTTAATTGCGCATTGAGAGCTTAATTGCGCATTGAGAGCTTAATTGCGCATTGAGAGCTTAATTGCGCATTGAGAGCTTAATTGCGCATTGAGAGCTTAATTGCGCATTGAGAG
preAMP_02	TTCAACATGATGCGCGTCGACTTTAATCATCACAATAGTTCGGTTGTATCACAATAGTTCGGTTGTATCACAATAGTTCGGTTGTATCACAATAGTTCGGTTGTATCACAATAGTTCGGTTGTATCACAATAGTTCGGTTGTATCACAATAGTTCGGTTGTATCACAATAGTTCGGTTGTATCACAATAGTTCGGTTGT
preAMP_03	ATTCTCGATTCGGTTCTCGTAATAGCGTTTCTTGCGTAATCACTCTCTTCTTGCGTAATCACTCTCTTCTTGCGTAATCACTCTCTTCTTGCGTAATCACTCTCTTCTTGCGTAATCACTCTCTTCTTGCGTAATCACTCTCTTCTTGCGTAATCACTCTCTTCTTGCGTAATCACTCTCTTCTTGCGTAATCACTCTC
preAMP_04	AGGCAATTTAACGGCGGAGTAATGTTCGTTAGTACACGACTATCAGGTTAGTACACGACTATCAGGTTAGTACACGACTATCAGGTTAGTACACGACTATCAGGTTAGTACACGACTATCAGGTTAGTACACGACTATCAGGTTAGTACACGACTATCAGGTTAGTACACGACTATCAGGTTAGTACACGACTATCAGG
preAMP_05	CGAATTTGCAGACGGCGCTTACATACTTGTTCAATTCGTTCCGATACGTTCAATTCGTTCCGATACGTTCAATTCGTTCCGATACGTTCAATTCGTTCCGATACGTTCAATTCGTTCCGATACGTTCAATTCGTTCCGATACGTTCAATTCGTTCCGATACGTTCAATTCGTTCCGATACGTTCAATTCGTTCCGATAC
preAMP_06	TCGCCATAGTGCGCGAAAGATTCCAACAATGTTGCGTATCGATCTTTATGTTGCGTATCGATCTTTATGTTGCGTATCGATCTTTATGTTGCGTATCGATCTTTATGTTGCGTATCGATCTTTATGTTGCGTATCGATCTTTATGTTGCGTATCGATCTTTATGTTGCGTATCGATCTTTATGTTGCGTATCGATCTTT
preAMP_07	TGCAATGGTCGTACGGCGTACATTGTAATTGCGACATTTAGTATCGATTGCGACATTTAGTATCGATTGCGACATTTAGTATCGATTGCGACATTTAGTATCGATTGCGACATTTAGTATCGATTGCGACATTTAGTATCGATTGCGACATTTAGTATCGATTGCGACATTTAGTATCGATTGCGACATTTAGTATCGA
preAMP_08	GTGACTATACCTCTACGATAAATCGTCAGCTATAGATTACCTCGTCAGCTATAGATTACCTCGTCAGCTATAGATTACCTCGTCAGCTATAGATTACCTCGTCAGCTATAGATTACCTCGTCAGCTATAGATTACCTCGTCAGCTATAGATTACCTCGTCAGCTATAGATTACCTCGTCAGCTATAGATTACC
preAMP_09	CGTATTAGTAGCGCGATATAACACCCGCCTTGTAAATACGACGTAGGCTTGTAAATACGACGTAGGCTTGTAAATACGACGTAGGCTTGTAAATACGACGTAGGCTTGTAAATACGACGTAGGCTTGTAAATACGACGTAGGCTTGTAAATACGACGTAGGCTTGTAAATACGACGTAGGCTTGTAAATACGACGTAGG
preAMP_10	TGTACCTTCGATCGGCGTTAAACTGCATGAGTATCGTATCTTAGCGTGAGTATCGTATCTTAGCGTGAGTATCGTATCTTAGCGTGAGTATCGTATCTTAGCGTGAGTATCGTATCTTAGCGTGAGTATCGTATCTTAGCGTGAGTATCGTATCTTAGCGTGAGTATCGTATCTTAGCGTGAGTATCGTATCTTAGCGT
preAMP_11	TATCGCGATTGACCGATCGTGTTGCGTCCTTTGGATATACGTAGCACCTTTGGATATACGTAGCACCTTTGGATATACGTAGCACCTTTGGATATACGTAGCACCTTTGGATATACGTAGCACCTTTGGATATACGTAGCACCTTTGGATATACGTAGCACCTTTGGATATACGTAGCACCTTTGGATATACGTAGCAC
preAMP_12	ATACCGTATGCTTGAATTGAAAGAACGTACAGATACGAACTGAACGTACAGATACGAACTGAACGTACAGATACGAACTGAACGTACAGATACGAACTGAACGTACAGATACGAACTGAACGTACAGATACGAACTGAACGTACAGATACGAACTGAACGTACAGATACGAACTGAACGTACAGATACGAACT
preAMP_13	CATTCGGTTGGGTATCGGTAATCAGCGTGCCTAAATTGACAGATTCCGCCTAAATTGACAGATTCCGCCTAAATTGACAGATTCCGCCTAAATTGACAGATTCCGCCTAAATTGACAGATTCCGCCTAAATTGACAGATTCCGCCTAAATTGACAGATTCCGCCTAAATTGACAGATTCCGCCTAAATTGACAGATTCC
preAMP_14	CGACCTTTTCGTCGTAGCGAACGGTTGTTACTCGAAGATATACGCTGTACTCGAAGATATACGCTGTACTCGAAGATATACGCTGTACTCGAAGATATACGCTGTACTCGAAGATATACGCTGTACTCGAAGATATACGCTGTACTCGAAGATATACGCTGTACTCGAAGATATACGCTGTACTCGAAGATATACGCTG
preAMP_15	GGCAACAAGACTCGACGTCCGAACGTTACGTTTCTACACACGTATTGCGTTTCTACACACGTATTGCGTTTCTACACACGTATTGCGTTTCTACACACGTATTGCGTTTCTACACACGTATTGCGTTTCTACACACGTATTGCGTTTCTACACACGTATTGCGTTTCTACACACGTATTGCGTTTCTACACACGTATTG
preAMP_16	CGAGAGTTTCGCGTCCATACGGTGTGTTTTCATAGCGTCACTTTGTTTTCATAGCGTCACTTTGTTTTCATAGCGTCACTTTGTTTTCATAGCGTCACTTTGTTTTCATAGCGTCACTTTGTTTTCATAGCGTCACTTTGTTTTCATAGCGTCACTTTGTTTTCATAGCGTCACTTTGTTTTCATAGCGTCACTTTGTT
preAMP_17	TGTATTACCGCGCGTGGTACTAGATGACCTCTAGTCGCATGTTCAATCTCTAGTCGCATGTTCAATCTCTAGTCGCATGTTCAATCTCTAGTCGCATGTTCAATCTCTAGTCGCATGTTCAATCTCTAGTCGCATGTTCAATCTCTAGTCGCATGTTCAATCTCTAGTCGCATGTTCAATCTCTAGTCGCATGTTCAAT
preAMP_18	TCGAAACGCAATTAGTCGATGCCGTATATTTAACGTACTTGGAAACCTTTAACGTACTTGGAAACCTTTAACGTACTTGGAAACCTTTAACGTACTTGGAAACCTTTAACGTACTTGGAAACCTTTAACGTACTTGGAAACCTTTAACGTACTTGGAAACCTTTAACGTACTTGGAAACCTTTAACGTACTTGGAAACC
preAMP_19	CGAACCGGTAAGTCCGATAGACTCAATTACTAGTATGCTCGTTCAAGACTAGTATGCTCGTTCAAGACTAGTATGCTCGTTCAAGACTAGTATGCTCGTTCAAGACTAGTATGCTCGTTCAAGACTAGTATGCTCGTTCAAGACTAGTATGCTCGTTCAAGACTAGTATGCTCGTTCAAGACTAGTATGCTCGTTCAAG
preAMP_20	ACTAGCGAGCGACGACGATAAACGATCCACGCATCTAAACGTACTATACGCATCTAAACGTACTATACGCATCTAAACGTACTATACGCATCTAAACGTACTATACGCATCTAAACGTACTATACGCATCTAAACGTACTATACGCATCTAAACGTACTATACGCATCTAAACGTACTATACGCATCTAAACGTACTAT
preAMP_21	TTACGTAGATCGCGTAAACGAGGGTCGCGCGCTAGTTACATTAGTTCGCGCTAGTTACATTAGTTCGCGCTAGTTACATTAGTTCGCGCTAGTTACATTAGTTCGCGCTAGTTACATTAGTTCGCGCTAGTTACATTAGTTCGCGCTAGTTACATTAGTTCGCGCTAGTTACATTAGTTCGCGCTAGTTACATTAGTTC
preAMP_22	CTGACGTGTTATGATCGATCGTGCGTCGCAATAACGAACCACCGTACCAATAACGAACCACCGTACCAATAACGAACCACCGTACCAATAACGAACCACCGTACCAATAACGAACCACCGTACCAATAACGAACCACCGTACCAATAACGAACCACCGTACCAATAACGAACCACCGTACCAATAACGAACCACCGTAC
preAMP_23	GTTGTATCTCGAACGTAACAAAATCTAGATCGTAGGTCTGTATCTAGATCGTAGGTCTGTATCTAGATCGTAGGTCTGTATCTAGATCGTAGGTCTGTATCTAGATCGTAGGTCTGTATCTAGATCGTAGGTCTGTATCTAGATCGTAGGTCTGTATCTAGATCGTAGGTCTGTATCTAGATCGTAGGTCTGT
preAMP_24	TCGAAACCGTCGCGTCCTAAATAGAGTAAATTTGAACTCGACAACGTAATTTGAACTCGACAACGTAATTTGAACTCGACAACGTAATTTGAACTCGACAACGTAATTTGAACTCGACAACGTAATTTGAACTCGACAACGTAATTTGAACTCGACAACGTAATTTGAACTCGACAACGTAATTTGAACTCGACAACGT
preAMP_25	ATTACGATCACGATCGGGCGGCAAAATACAGTGGTAGTTCGTTTAACCAGTGGTAGTTCGTTTAACCAGTGGTAGTTCGTTTAACCAGTGGTAGTTCGTTTAACCAGTGGTAGTTCGTTTAACCAGTGGTAGTTCGTTTAACCAGTGGTAGTTCGTTTAACCAGTGGTAGTTCGTTTAACCAGTGGTAGTTCGTTTAAC
preAMP_26	TCAATGACCCGACTCGCGTAATGACCCAACCATGATTACGTTAGTGTACCATGATTACGTTAGTGTACCATGATTACGTTAGTGTACCATGATTACGTTAGTGTACCATGATTACGTTAGTGTACCATGATTACGTTAGTGTACCATGATTACGTTAGTGTACCATGATTACGTTAGTGTACCATGATTACGTTAGTGT
preAMP_27	CCTATATACGGTCACGGATACACCGAATGTAGATAATCCTCGGTCATGTAGATAATCCTCGGTCATGTAGATAATCCTCGGTCATGTAGATAATCCTCGGTCATGTAGATAATCCTCGGTCATGTAGATAATCCTCGGTCATGTAGATAATCCTCGGTCATGTAGATAATCCTCGGTCATGTAGATAATCCTCGGTCAT
preAMP_28	TATATTAGTTCGCGTCGGGAAACTGAATTGTAGAGCGATAATCCTTCTGTAGAGCGATAATCCTTCTGTAGAGCGATAATCCTTCTGTAGAGCGATAATCCTTCTGTAGAGCGATAATCCTTCTGTAGAGCGATAATCCTTCTGTAGAGCGATAATCCTTCTGTAGAGCGATAATCCTTCTGTAGAGCGATAATCCTTC
preAMP_29	GTTTCGGTCCGAGCGTTTAGACCCTATATTAGTATATTCGCGTAGGATTAGTATATTCGCGTAGGATTAGTATATTCGCGTAGGATTAGTATATTCGCGTAGGATTAGTATATTCGCGTAGGATTAGTATATTCGCGTAGGATTAGTATATTCGCGTAGGATTAGTATATTCGCGTAGGATTAGTATATTCGCGTAGGA
preAMP_30	CGCGCCGGTCAATTCCCGCAGATTAGATTGTAACTTGACGATAGAGCTGTAACTTGACGATAGAGCTGTAACTTGACGATAGAGCTGTAACTTGACGATAGAGCTGTAACTTGACGATAGAGCTGTAACTTGACGATAGAGCTGTAACTTGACGATAGAGCTGTAACTTGACGATAGAGCTGTAACTTGACGATAGAGC
preAMP_31	TCGAGCGCAATATCGCGGGTGATACATAAATGTTGAACCGATCCTATAATGTTGAACCGATCCTATAATGTTGAACCGATCCTATAATGTTGAACCGATCCTATAATGTTGAACCGATCCTATAATGTTGAACCGATCCTATAATGTTGAACCGATCCTATAATGTTGAACCGATCCTATAATGTTGAACCGATCCTAT
preAMP_32	TTACCGAATAACGTGCGGCATAACAACATCTTAACTACGTGAGCATCTCTTAACTACGTGAGCATCTCTTAACTACGTGAGCATCTCTTAACTACGTGAGCATCTCTTAACTACGTGAGCATCTCTTAACTACGTGAGCATCTCTTAACTACGTGAGCATCTCTTAACTACGTGAGCATCTCTTAACTACGTGAGCATC
preAMP_33	ATTTAATCGAGGCGTAAGGCACAACATAGCGAGCGGAACCCCTAGTTGCGAGCGGAACCCCTAGTTGCGAGCGGAACCCCTAGTTGCGAGCGGAACCCCTAGTTGCGAGCGGAACCCCTAGTTGCGAGCGGAACCCCTAGTTGCGAGCGGAACCCCTAGTTGCGAGCGGAACCCCTAGTTGCGAGCGGAACCCCTAGTT
AMP_01	CTCTCAATGCGCAATTAAGGAGCCACGTTGAATTATCGAGCCACGTTGAATTATCGAGCCACGTTGAATTATCGAGCCACGTTGAATTATCGAGCCACGTTGAATTATCGAGCCACGTTGAATTATCGAGCCACGTTGAATTATCGAGCCACGTTGAATTATCGAGCCACGTTGAATTATCGAGCCACGTTGAATTATC
AMP_02	ACAACCGAACTATTGTGATTTAGACTCGTCTATACCCTTAGACTCGTCTATACCCTTAGACTCGTCTATACCCTTAGACTCGTCTATACCCTTAGACTCGTCTATACCCTTAGACTCGTCTATACCCTTAGACTCGTCTATACCCTTAGACTCGTCTATACCCTTAGACTCGTCTATACCCTTAGACTCGTCTATACCC
AMP_03	GAGAGTGATTACGCAAGAATCTAGTCCCGTTATACTCTCTAGTCCCGTTATACTCTCTAGTCCCGTTATACTCTCTAGTCCCGTTATACTCTCTAGTCCCGTTATACTCTCTAGTCCCGTTATACTCTCTAGTCCCGTTATACTCTCTAGTCCCGTTATACTCTCTAGTCCCGTTATACTCTCTAGTCCCGTTATACTC
AMP_04	CCTGATAGTCGTGTACTAAGCCGTATATTCGAGTATGGCCGTATATTCGAGTATGGCCGTATATTCGAGTATGGCCGTATATTCGAGTATGGCCGTATATTCGAGTATGGCCGTATATTCGAGTATGGCCGTATATTCGAGTATGGCCGTATATTCGAGTATGGCCGTATATTCGAGTATGGCCGTATATTCGAGTATG
AMP_05	GTATCGGAACGAATTGAACTATGTATCACTCGTCGTGTATGTATCACTCGTCGTGTATGTATCACTCGTCGTGTATGTATCACTCGTCGTGTATGTATCACTCGTCGTGTATGTATCACTCGTCGTGTATGTATCACTCGTCGTGTATGTATCACTCGTCGTGTATGTATCACTCGTCGTGTATGTATCACTCGTCGTG
AMP_06	AAAGATCGATACGCAACATCGGTACTTATTATCGACGCGGTACTTATTATCGACGCGGTACTTATTATCGACGCGGTACTTATTATCGACGCGGTACTTATTATCGACGCGGTACTTATTATCGACGCGGTACTTATTATCGACGCGGTACTTATTATCGACGCGGTACTTATTATCGACGCGGTACTTATTATCGACG
AMP_07	TCGATACTAAATGTCGCAAGTTTCGACGCTTTTAGTCGTTTCGACGCTTTTAGTCGTTTCGACGCTTTTAGTCGTTTCGACGCTTTTAGTCGTTTCGACGCTTTTAGTCGTTTCGACGCTTTTAGTCGTTTCGACGCTTTTAGTCGTTTCGACGCTTTTAGTCGTTTCGACGCTTTTAGTCGTTTCGACGCTTTTAGTC
AMP_08	GGTAATCTATAGCTGACGACTAGCGATACTAGGATAACTAGCGATACTAGGATAACTAGCGATACTAGGATAACTAGCGATACTAGGATAACTAGCGATACTAGGATAACTAGCGATACTAGGATAACTAGCGATACTAGGATAACTAGCGATACTAGGATAACTAGCGATACTAGGATAACTAGCGATACTAGGATAA
AMP_09	CCTACGTCGTATTTACAAGGTATGCGTCATAAAGACCGTATGCGTCATAAAGACCGTATGCGTCATAAAGACCGTATGCGTCATAAAGACCGTATGCGTCATAAAGACCGTATGCGTCATAAAGACCGTATGCGTCATAAAGACCGTATGCGTCATAAAGACCGTATGCGTCATAAAGACCGTATGCGTCATAAAGACC
AMP_10	ACGCTAAGATACGATACTCGTTGTATTCCGCTATGTCGTTGTATTCCGCTATGTCGTTGTATTCCGCTATGTCGTTGTATTCCGCTATGTCGTTGTATTCCGCTATGTCGTTGTATTCCGCTATGTCGTTGTATTCCGCTATGTCGTTGTATTCCGCTATGTCGTTGTATTCCGCTATGTCGTTGTATTCCGCTATGTC
AMP_11	GTGCTACGTATATCCAAAGTATAGTCGAGATCAACGCTATAGTCGAGATCAACGCTATAGTCGAGATCAACGCTATAGTCGAGATCAACGCTATAGTCGAGATCAACGCTATAGTCGAGATCAACGCTATAGTCGAGATCAACGCTATAGTCGAGATCAACGCTATAGTCGAGATCAACGCTATAGTCGAGATCAACGC
AMP_12	AGTTCGTATCTGTACGTTCGTATAGCGTAATCAGACTGTATAGCGTAATCAGACTGTATAGCGTAATCAGACTGTATAGCGTAATCAGACTGTATAGCGTAATCAGACTGTATAGCGTAATCAGACTGTATAGCGTAATCAGACTGTATAGCGTAATCAGACTGTATAGCGTAATCAGACTGTATAGCGTAATCAGACT
AMP_13	GGAATCTGTCAATTTAGGCGATCTGCTATCCGTTAGTGATCTGCTATCCGTTAGTGATCTGCTATCCGTTAGTGATCTGCTATCCGTTAGTGATCTGCTATCCGTTAGTGATCTGCTATCCGTTAGTGATCTGCTATCCGTTAGTGATCTGCTATCCGTTAGTGATCTGCTATCCGTTAGTGATCTGCTATCCGTTAGT
AMP_14	CAGCGTATATCTTCGAGTAATCCATGACGATTAACCAATCCATGACGATTAACCAATCCATGACGATTAACCAATCCATGACGATTAACCAATCCATGACGATTAACCAATCCATGACGATTAACCAATCCATGACGATTAACCAATCCATGACGATTAACCAATCCATGACGATTAACCAATCCATGACGATTAACCA
AMP_15	CAATACGTGTGTAGAAACGATTGCGACCACTTCTTATATTGCGACCACTTCTTATATTGCGACCACTTCTTATATTGCGACCACTTCTTATATTGCGACCACTTCTTATATTGCGACCACTTCTTATATTGCGACCACTTCTTATATTGCGACCACTTCTTATATTGCGACCACTTCTTATATTGCGACCACTTCTTAT
AMP_16	AACAAAGTGACGCTATGAATCGACCGTGAATTAGTTTTCGACCGTGAATTAGTTTTCGACCGTGAATTAGTTTTCGACCGTGAATTAGTTTTCGACCGTGAATTAGTTTTCGACCGTGAATTAGTTTTCGACCGTGAATTAGTTTTCGACCGTGAATTAGTTTTCGACCGTGAATTAGTTTTCGACCGTGAATTAGTTT
AMP_17	ATTGAACATGCGACTAGAGGAGTGCTTCGTTTAGCATGAGTGCTTCGTTTAGCATGAGTGCTTCGTTTAGCATGAGTGCTTCGTTTAGCATGAGTGCTTCGTTTAGCATGAGTGCTTCGTTTAGCATGAGTGCTTCGTTTAGCATGAGTGCTTCGTTTAGCATGAGTGCTTCGTTTAGCATGAGTGCTTCGTTTAGCAT
AMP_18	GGTTTCCAAGTACGTTAAAACAATTATGCGTTGTCCTACAATTATGCGTTGTCCTACAATTATGCGTTGTCCTACAATTATGCGTTGTCCTACAATTATGCGTTGTCCTACAATTATGCGTTGTCCTACAATTATGCGTTGTCCTACAATTATGCGTTGTCCTACAATTATGCGTTGTCCTACAATTATGCGTTGTCCT
AMP_19	CTTGAACGAGCATACTAGTCCAAGTAATACACTCGCTCCAAGTAATACACTCGCTCCAAGTAATACACTCGCTCCAAGTAATACACTCGCTCCAAGTAATACACTCGCTCCAAGTAATACACTCGCTCCAAGTAATACACTCGCTCCAAGTAATACACTCGCTCCAAGTAATACACTCGCTCCAAGTAATACACTCGCT
AMP_20	ATAGTACGTTTAGATGCGTACGAGCGTACTTCTAGATACGAGCGTACTTCTAGATACGAGCGTACTTCTAGATACGAGCGTACTTCTAGATACGAGCGTACTTCTAGATACGAGCGTACTTCTAGATACGAGCGTACTTCTAGATACGAGCGTACTTCTAGATACGAGCGTACTTCTAGATACGAGCGTACTTCTAGAT
AMP_21	GAACTAATGTAACTAGCGCGATCAATGTCGTGACTTCGATCAATGTCGTGACTTCGATCAATGTCGTGACTTCGATCAATGTCGTGACTTCGATCAATGTCGTGACTTCGATCAATGTCGTGACTTCGATCAATGTCGTGACTTCGATCAATGTCGTGACTTCGATCAATGTCGTGACTTCGATCAATGTCGTGACTTC
AMP_22	GTACGGTGGTTCGTTATTGGTTGACGTACTCGTTTACGTTGACGTACTCGTTTACGTTGACGTACTCGTTTACGTTGACGTACTCGTTTACGTTGACGTACTCGTTTACGTTGACGTACTCGTTTACGTTGACGTACTCGTTTACGTTGACGTACTCGTTTACGTTGACGTACTCGTTTACGTTGACGTACTCGTTTAC
AMP_23	ACAGACCTACGATCTAGATGATAGACTATCCGACCTAGATAGACTATCCGACCTAGATAGACTATCCGACCTAGATAGACTATCCGACCTAGATAGACTATCCGACCTAGATAGACTATCCGACCTAGATAGACTATCCGACCTAGATAGACTATCCGACCTAGATAGACTATCCGACCTA
AMP_24	ACGTTGTCGAGTTCAAATTGTTTACCATTGTACGAACGTTTACCATTGTACGAACGTTTACCATTGTACGAACGTTTACCATTGTACGAACGTTTACCATTGTACGAACGTTTACCATTGTACGAACGTTTACCATTGTACGAACGTTTACCATTGTACGAACGTTTACCATTGTACGAACGTTTACCATTGTACGAAC
AMP_25	GTTAAACGAACTACCACTGTTAGTCGTTCGTAAAGCATTAGTCGTTCGTAAAGCATTAGTCGTTCGTAAAGCATTAGTCGTTCGTAAAGCATTAGTCGTTCGTAAAGCATTAGTCGTTCGTAAAGCATTAGTCGTTCGTAAAGCATTAGTCGTTCGTAAAGCATTAGTCGTTCGTAAAGCATTAGTCGTTCGTAAAGCA
AMP_26	ACACTAACGTAATCATGGTTTTACGTTCTACTTCGCATTTACGTTCTACTTCGCATTTACGTTCTACTTCGCATTTACGTTCTACTTCGCATTTACGTTCTACTTCGCATTTACGTTCTACTTCGCATTTACGTTCTACTTCGCATTTACGTTCTACTTCGCATTTACGTTCTACTTCGCATTTACGTTCTACTTCGCA
AMP_27	ATGACCGAGGATTATCTACTCGACGTTTTATCTATCGTCGACGTTTTATCTATCGTCGACGTTTTATCTATCGTCGACGTTTTATCTATCGTCGACGTTTTATCTATCGTCGACGTTTTATCTATCGTCGACGTTTTATCTATCGTCGACGTTTTATCTATCGTCGACGTTTTATCTATCGTCGACGTTTTATCTATCG
AMP_28	GAAGGATTATCGCTCTACACTGATCCCGTATTTAGCTCTGATCCCGTATTTAGCTCTGATCCCGTATTTAGCTCTGATCCCGTATTTAGCTCTGATCCCGTATTTAGCTCTGATCCCGTATTTAGCTCTGATCCCGTATTTAGCTCTGATCCCGTATTTAGCTCTGATCCCGTATTTAGCTCTGATCCCGTATTTAGCT
AMP_29	TCCTACGCGAATATACTAATAATTAGCTAGTCCCGATTAATTAGCTAGTCCCGATTAATTAGCTAGTCCCGATTAATTAGCTAGTCCCGATTAATTAGCTAGTCCCGATTAATTAGCTAGTCCCGATTAATTAGCTAGTCCCGATTAATTAGCTAGTCCCGATTAATTAGCTAGTCCCGATTAATTAGCTAGTCCCGAT
AMP_30	GCTCTATCGTCAAGTTACATTACATTCGACGTTCCTATTACATTCGACGTTCCTATTACATTCGACGTTCCTATTACATTCGACGTTCCTATTACATTCGACGTTCCTATTACATTCGACGTTCCTATTACATTCGACGTTCCTATTACATTCGACGTTCCTATTACATTCGACGTTCCTATTACATTCGACGTTCCTA
AMP_31	ATAGGATCGGTTCAACATTAGCTATCGTTTGTACCTTAGCTATCGTTTGTACCTTAGCTATCGTTTGTACCTTAGCTATCGTTTGTACCTTAGCTATCGTTTGTACCTTAGCTATCGTTTGTACCTTAGCTATCGTTTGTACCTTAGCTATCGTTTGTACCTTAGCTATCGTTTGTACCTTAGCTATCGTTTGTACCTT
AMP_32	GATGCTCACGTAGTTAAGAAATTAACGAGTCCGCTTTAATTAACGAGTCCGCTTTAATTAACGAGTCCGCTTTAATTAACGAGTCCGCTTTAATTAACGAGTCCGCTTTAATTAACGAGTCCGCTTTAATTAACGAGTCCGCTTTAATTAACGAGTCCGCTTTAATTAACGAGTCCGCTTTAATTAACGAGTCCGCTTT
AMP_33	AACTAGGGGTTCCGCTCGCCAGCGTATAAGCCATGTCCAGCGTATAAGCCATGTCCAGCGTATAAGCCATGTCCAGCGTATAAGCCATGTCCAGCGTATAAGCCATGTCCAGCGTATAAGCCATGTCCAGCGTATAAGCCATGTCCAGCGTATAAGCCATGTCCAGCGTATAAGCCATGTCCAGCGTATAAGCCATGTC

### Sheet: v2 amplifiers
name	length (nt)	sequence
v2_preAMP_01	723	TCTAAGGTAGCGTCGGCGAATTAACCCTCCTCAGCCTTAATTGCGCATTGAGAGCTTAATTGCGCATTGAGAGCTTAATTGCGCATTGAGAGCTTAATTGCGCATTGAGAGGCTGATCAGCCTTAATTGCGCATTGAGAGCTTAATTGCGCATTGAGAGCTTAATTGCGCATTGAGAGCTTAATTGCGCATTGAGAGGCTGATCAGCCTTAATTGCGCATTGAGAGCTTAATTGCGCATTGAGAGCTTAATTGCGCATTGAGAGCTTAATTGCGCATTGAGAGGCTGATCAGCCTTAATTGCGCATTGAGAGCTTAATTGCGCATTGAGAGCTTAATTGCGCATTGAGAGCTTAATTGCGCATTGAGAGGCTGATCAGCCTTAATTGCGCATTGAGAGC…
v2_preAMP_13	723	CATTCGGTTGGGTATCGGTAATCAGCGTCCTCAGCGCCTAAATTGACAGATTCCGCCTAAATTGACAGATTCCGCCTAAATTGACAGATTCCGCCTAAATTGACAGATTCCGCTGATCAGCGCCTAAATTGACAGATTCCGCCTAAATTGACAGATTCCGCCTAAATTGACAGATTCCGCCTAAATTGACAGATTCCGCTGATCAGCGCCTAAATTGACAGATTCCGCCTAAATTGACAGATTCCGCCTAAATTGACAGATTCCGCCTAAATTGACAGATTCCGCTGATCAGCGCCTAAATTGACAGATTCCGCCTAAATTGACAGATTCCGCCTAAATTGACAGATTCCGCCTAAATTGACAGATTCCGCTGATCAGCGCCTAAATTGACAGATTCCG…
v2_AMP_01	682	CTCTCAATGCGCAATTAAGCCTCAGCGAGCCACGTTGAATTATCGAGCCACGTTGAATTATCGAGCCACGTTGAATTATCGAGCCACGTTGAATTATCGCTGATCAGCGAGCCACGTTGAATTATCGAGCCACGTTGAATTATCGAGCCACGTTGAATTATCGAGCCACGTTGAATTATCGCTGATCAGCGAGCCACGTTGAATTATCGAGCCACGTTGAATTATCGAGCCACGTTGAATTATCGAGCCACGTTGAATTATCGCTGATCAGCGAGCCACGTTGAATTATCGAGCCACGTTGAATTATCGAGCCACGTTGAATTATCGAGCCACGTTGAATTATCGCTGATCAGCGAGCCACGTTGAATTATCGAGCCACGTTGAATTATCGAGCCACGT…
v2_AMP_13	682	GGAATCTGTCAATTTAGGCCCTCAGCGATCTGCTATCCGTTAGTGATCTGCTATCCGTTAGTGATCTGCTATCCGTTAGTGATCTGCTATCCGTTAGTGCTGATCAGCGATCTGCTATCCGTTAGTGATCTGCTATCCGTTAGTGATCTGCTATCCGTTAGTGATCTGCTATCCGTTAGTGCTGATCAGCGATCTGCTATCCGTTAGTGATCTGCTATCCGTTAGTGATCTGCTATCCGTTAGTGATCTGCTATCCGTTAGTGCTGATCAGCGATCTGCTATCCGTTAGTGATCTGCTATCCGTTAGTGATCTGCTATCCGTTAGTGATCTGCTATCCGTTAGTGCTGATCAGCGATCTGCTATCCGTTAGTGATCTGCTATCCGTTAGTGATCTGCTA…

### Sheet: Readout and toehold sequences
Readout_1	TTTTCGGGAGATAATTCAACGTGGCTC
Readout_2	GCTACTTTCGGGTATAGACGAGTCTAA
Readout_3	GCACGGGAGGAGTATAACGGGACTAGA
Readout_4	TGTCTTGAGCATACTCGAATATACGGC
Readout_5	TAGAATCTCCACGACGAGTGATACATA
Readout_6	TGCTTATAGCGTCGATAATAAGTACCG
Readout_7	GTTAGCTCAGACTAAAAGCGTCGAAAC
Readout_8	TTATCCTAGTATCGCTAGGGTGGCATG
Readout_9	CTTTCGGACGGTCTTTATGACGCATAC
Readout_10	AACGTACCTGACATAGCGGAATACAAC
Readout_11	TAACTACCGGCGTTGATCTCGACTATA
Readout_12	AGTCTGATTACGCTATACCCTCAATTG
Readout_13	AAATATCCTACTAACGGATAGCAGATC
Readout_14	GTATAGACGTGGTTAATCGTCATGGAT
Readout_15	GAGGTCGTCATAAGAAGTGGTCGCAAT
Readout_16	TTCGAGTCTAAACTAATTCACGGTCGA
Readout_17	ATGCTAAACGAAGCACTCCACCATCAC
Readout_18	AGGACAACGCATAATTGTCAATAATTT
Readout_19	AGCGAGTGTATTACTTGGATGTTGCTG
Readout_20	ATCTAGAAGTACGCTCGTCATCGAGGA
Readout_21	GAAGTCACGACATTGATCCTCTACGCG
Readout_22	GTAAACGAGTACGTCAACCGTACTCCA
Readout_23	TAGGTCGGATAGTCTATCTATTCCAGA
Readout_24	GTTCGTACAATGGTAAACGAAACAGCG
Readout_25	TGCTTTACGAACGACTAATTGCAAATG
Readout_26	TGCGAAGTAGAACGTAAACTCTTAAGT
Readout_27	CGATAGATAAAACGTCGACGCCTAGTG
Readout_28	AGCTAAATACGGGATCAGAGTAAACCC
Readout_29	ATCGGGACTAGCTAATTACTCCTAAAA
Readout_30	TAGGAACGTCGAATGTAAGGTGTTGTC
Readout_31	TCGCCACGTAAGGTACAAACGATAGCT
Readout_32	AAAGCGGACTCGTTAATTTGATGCGTC
Readout_33	GACATGGCTTATACGCTG
Toehold_1	GAGCCACGTTGAATTATCTCCCGAAAA
Toehold_2	TTAGACTCGTCTATACCCGAAAGTAGC
Toehold_3	TCTAGTCCCGTTATACTCCTCCCGTGC
Toehold_4	GCCGTATATTCGAGTATGCTCAAGACA
Toehold_5	TATGTATCACTCGTCGTGGAGATTCTA
Toehold_6	CGGTACTTATTATCGACGCTATAAGCA
Toehold_7	GTTTCGACGCTTTTAGTCTGAGCTAAC
Toehold_8	CATGCCACCCTAGCGATACTAGGATAA
Toehold_9	GTATGCGTCATAAAGACCGTCCGAAAG
Toehold_10	GTTGTATTCCGCTATGTCAGGTACGTT
Toehold_11	TATAGTCGAGATCAACGCCGGTAGTTA
Toehold_12	CAATTGAGGGTATAGCGTAATCAGACT
Toehold_13	GATCTGCTATCCGTTAGTAGGATATTT
Toehold_14	ATCCATGACGATTAACCACGTCTATAC
Toehold_15	ATTGCGACCACTTCTTATGACGACCTC
Toehold_16	TCGACCGTGAATTAGTTTAGACTCGAA
Toehold_17	GTGATGGTGGAGTGCTTCGTTTAGCAT
Toehold_18	AAATTATTGACAATTATGCGTTGTCCT
Toehold_19	CAGCAACATCCAAGTAATACACTCGCT
Toehold_20	TCCTCGATGACGAGCGTACTTCTAGAT
Toehold_21	CGCGTAGAGGATCAATGTCGTGACTTC
Toehold_22	TGGAGTACGGTTGACGTACTCGTTTAC
Toehold_23	TCTGGAATAGATAGACTATCCGACCTA
Toehold_24	CGCTGTTTCGTTTACCATTGTACGAAC
Toehold_25	CATTTGCAATTAGTCGTTCGTAAAGCA
Toehold_26	ACTTAAGAGTTTACGTTCTACTTCGCA
Toehold_27	CACTAGGCGTCGACGTTTTATCTATCG
Toehold_28	GGGTTTACTCTGATCCCGTATTTAGCT
Toehold_29	TTTTAGGAGTAATTAGCTAGTCCCGAT
Toehold_30	GACAACACCTTACATTCGACGTTCCTA
Toehold_31	AGCTATCGTTTGTACCTTACGTGGCGA
Toehold_32	GACGCATCAAATTAACGAGTCCGCTTT
Toehold_33	AAAAAAAAAACAGCGTATAAGCCATGTC
