## Supplementary material for "Combined transcriptomic, connectivity, and activity profiling of the medial amygdala using highly amplified multiplexed *in situ* hybridization (hamFISH)": HCR sequences

### Sheet: Encoding probes
Sst-b10
1_Sst_8_36_bit10_cf	atgcagtttaacgcGCAGCGACGGCTTCGGTAGCGTCTCCTTC
2_Sst_37_66_bit10_cf	atgcagtttaacgcTGGGTCAGTCTAGTCGCAGGTCCTCAGGCAcgatcgaaggtaca
3_Sst_67_96_bit10_cf	atgcagtttaacgcCTTGCCTCAGGCAGCCAAGCTGGAGCGCGGcgatcgaaggtaca
4_Sst_97_126_bit10_cf	atgcagtttaacgcGCGCACTGGAGACGGCAGGACAGCATCTTCcgatcgaaggtaca
5_Sst_127_156_bit10_cf	atgcagtttaacgcAAAGCCAGGACGATGCAGAGCGCAGCCAGGcgatcgaaggtaca
6_Sst_157_186_bit10_cf	atgcagtttaacgcGGGTCCGAGGGCGCGCCGGTGACACCGCCCcgatcgaaggtaca
7_Sst_187_216_bit10_cf	atgcagtttaacgcAGAGACTTCTGCAGAAACTGACGGAGTCTGcgatcgaaggtaca
8_Sst_217_246_bit10_cf	atgcagtttaacgcGCCAGTTCCTGTTTCCCGGTGGCAGCCGCCcgatcgaaggtaca
9_Sst_247_276_bit10_cf	atgcagtttaacgcTCGGACAGCAGCTCTGCCAAGAAGTACTTGcgatcgaaggtaca
10_Sst_277_306_bit10_cf	atgcagtttaacgcTCCAGGGCATCATTCTCTGTCTGGTTGGGCcgatcgaaggtaca
11_Sst_321_350_bit10_cf	atgcagtttaacgcGCCTCATCTCGTCCTGCTCAGCTGCCTGGGcgatcgaaggtaca
12_Sst_351_380_bit10_cf	GGTTCGAGTTGGCAGACCTCTGCAGCTCCAcgatcgaaggtaca
Ndnf-b9
Chrna7-b10
Chrna7_2045_2075	ATG CAG TTT AAC GCG ATA TAG TTA GAT GTA AGT TAA ATC ACA GAG CGA TCG AAG GTA CA
Chrna7_2014_2044	ATG CAG TTT AAC GCA ATG TAA GTA GCA GAG GGG TTT GTA GTT TGT CGA TCG AAG GTA CA
Chrna7_1983_2013	ATG CAG TTT AAC GCA TTT GAA TTT GAC TTC CTT TTG CAA GGC AGC CGA TCG AAG GTA CA
Chrna7_1952_1982	ATG CAG TTT AAC GCT GTT GAA ATG GAT CCA GTG GGA AGT GCT CTG CGA TCG AAG GTA CA
Chrna7_1921_1951	ATG CAG TTT AAC GCG ATT GGT TTC AGC CTG GGT CTG TGC ATG GCA CGA TCG AAG GTA CA
Chrna7_1890_1920	ATG CAG TTT AAC GCA AGG CAG ACA GCC TAT CGG GTG AGC CCA TGA CGA TCG AAG GTA CA
Chrna7_1859_1889	ATG CAG TTT AAC GCC AAG GGG CAT GCA GGC ATG CGC CAC AAA CTG CGA TCG AAG GTA CA
Chrna7_1828_1858	ATG CAG TTT AAC GCG ACA GGC CTC TCT ACT GGC CTA CTA GAG CCA CGA TCG AAG GTA CA
Chrna7_1798_1827	ATG CAG TTT AAC GCC TAA GAT CTA CCC TGT AGG GCT ATC CAG AGC GAT CGA AGG TAC A
Chrna7_1767_1797	ATG CAG TTT AAC GCT GGG CAA ATG ACC ACA TGG TGC CCC TGC CGA CGA TCG AAG GTA CA
Chrna7_1736_1766	ATG CAG TTT AAC GCG TAC AAT GAT ATG CCG GTG ATG GGT GTA AGA CGA TCG AAG GTA CA
Chrna7_1705_1735	ATG CAG TTT AAC GCA AAG TAA ACA GAA GCT GCT GGG ATC TTT TTA CGA TCG AAG GTA CA
Chrna7_1674_1704	ATG CAG TTT AAC GCG TTA AAG TAA CCA GGA AAA TAA ATC TCA AGA CGA TCG AAG GTA CA
Chrna7_1643_1673	ATG CAG TTT AAC GCC CGA CAG CTA CAG GGA TAC CTC AGA GTT CTT CGA TCG AAG GTA CA
Chrna7_1612_1642	ATG CAG TTT AAC GCC CAT TTA TCA CAA TGT AGA GTT AGG ACC CCA CGA TCG AAG GTA CA
Chrna7_1581_1611	ATG CAG TTT AAC GCA TTC TCG TCC TCC AGA TTC TCT TCT TAT CTG CGA TCG AAG GTA CA
Chrna7_1550_1580	ATG CAG TTT AAC GCT GCA TCT CCT ACA TGA TAA CAT TAA GCA AAG CGA TCG AAG GTA CA
Chrna7_1519_1549	ATG CAG TTT AAC GCT CTT TGG ACA CAG CCT CCA CAA AGT TTG GGG CGA TCG AAG GTA CA
Chrna7_1488_1518	ATG CAG TTT AAC GCC TGA CAT GAG GAT GCC GAT GGT GCA GAT GAT CGA TCG AAG GTA CA
Chrna7_1457_1487	ATG CAG TTT AAC GCG GTA AAA ACC GAA AAG GCC ATG AGG CAC AAG CGA TCG AAG GTA CA
Chrna7_1426_1456	ATG CAG TTT AAC GCC GGT CCA CCA CAC AGG CCG CAA ACT TCC ACT CGA TCG AAG GTA CA
Chrna7_1395_1425	ATG CAG TTT AAC GCC ACT GCA GAT CAC CTC ACT CTC ATC CTG GCA CGA TCG AAG GTA CA
Chrna7_1366_1394	ATG CAG TTT AAC GCG CGG AAG CGG TTG GCG ATG TAG CGG ACC TCG ATC GAA GGT ACA
Chrna7_1337_1365	ATG CAG TTT AAC GCC CTC CAG GAT CTT GGC CAG GTC GGG GTC CCG ATC GAA GGT ACA
Chrna7_1306_1336	ATG CAG TTT AAC GCC CAT CAG AGG GGT GTG TAC CAT GCA TGA GGT CGA TCG AAG GTA CA
Chrna7_1275_1305	ATG CAG TTT AAC GCG CTC ATC ATG TGT TGG GGA GCA GGC CAA ACG CGA TCG AAG GTA CA
Chrna7_1244_1274	ATG CAG TTT AAC GCA CCA CAC ACG ACC CCA GAG TCT GGA GTT GGG CGA TCG AAG GTA CA
Chrna7_1213_1243	ATG CAG TTT AAC GCG CAC AGT GCA TGC CCT CCA GGC CTC GGA AGC CGA TCG AAG GTA CA
Chrna7_1182_1212	ATG CAG TTT AAC GCC AAT GTA GAG CAG GTT GCC ATT GCT GGT GGG CGA TCG AAG GTA CA
Chrna7_1151_1181	ATG CAG TTT AAC GCT GGC CCC GCA CCT GCG CTC AGC TCC ACA CTG CGA TCG AAG GTA CA
Chrna7_1120_1150	ATG CAG TTT AAC GCG CCA GGC TGC AGC GCC GAG GCT TGT GCT GAC CGA TCG AAG GTA CA
Chrna7_1089_1119	ATG CAG TTT AAC GCA AGC CGG CCG CAC CTT GTC CTC TCC CGG CCT CGA TCG AAG GTA CA
Chrna7_1058_1088	ATG CAG TTT AAC GCC TTC ATG CGC AGA AAC CAT GCA CAC CAA TTC CGA TCG AAG GTA CA
Chrna7_1027_1057	ATG CAG TTT AAC GCA GAA GAA TGA TCC TGG TCC ACT TAG GCA TTT CGA TCG AAG GTA CA
Chrna7_996_1026	ATG CAG TTT AAC GCT GCC ACC ATC AGG GTC ATG GTG GTG ATA TCG CGA TCG AAG GTA CA
Chrna7_965_995	ATG CAG TTT AAC GCC AGC ACA ATC ACT GTC ACG ACC ACT GAG AGG CGA TCG AAG GTA CA
Chrna7_934_964	ATG CAG TTT AAC GCC CCA CGA TGA TCA TGG TGC TGG CGA AGT ACT CGA TCG AAG GTA CA
Chrna7_903_933	ATG CAG TTT AAC GCG TGC TAT CAA GGG CAC GGA ATC AGA TGT TGC CGA TCG AAG GTA CA
Chrna7_872_902	ATG CAG TTT AAC GCT GGC ATG ATC TCA GCC ACA AGC AGC ATG AAG CGA TCG AAG GTA CA
Chrna7_841_871	ATG CAG TTT AAC GCA CAG TCA GAG AAA GTA AGA CAG TTA TTC CAA CGA TCG AAG GTA CA
Chrna7_810_840	ATG CAG TTT AAC GCG AGA GAT TTT CTC TCC AGA GTC TGC AGG CAG CGA TCG AAG GTA CA
Chrna7_779_809	ATG CAG TTT AAC GCC AAG AAT ACC AGC AAA GCC AGG GCT GAA ATG CGA TCG AAG GTA CA
Chrna7_748_778	ATG CAG TTT AAC GCA GCA CAC AAG GAA TGA GCA GGT TGA GGC CAT CGA TCG AAG GTA CA
Chrna7_717_747	ATG CAG TTT AAC GCA GTA GAG TGT CCT ACG GCG CAT GGT TAC TGT CGA TCG AAG GTA CA
Chrna7_686_716	ATG CAG TTT AAC GCG TAG GTG ACA TCT GGG TAT GGC TCT TTG CAG CGA TCG AAG GTA CA
Chrna7_655_685	ATG CAG TTT AAC GCC ATT CAT AGA ACT TCT CAT TCC TTT TGC CAG CGA TCG AAG GTA CA
Chrna7_624_654	ATG CAG TTT AAC GCG GAT TCC CAT GAG ATC CCA TTC TCC ATT GGG CGA TCG AAG GTA CA
Chrna7_593_623	ATG CAG TTT AAC GCG ATA TAG CTG CTG ATA TCT GCC TCT TGC ATC CGA TCG AAG GTA CA
Chrna7_562_592	ATG CAG TTT AAC GCT GCA GGT CCA AGG ACC ACC CTC CAT AGG ACC CGA TCG AAG GTA CA
Chrna7_531_561	ATG CAG TTT AAC GCA GGA CCC AAA CTT CAG TTT GCA CTG CTG CAC CGA TCG AAG GTA CA
Chrna7_500_530	ATG CAG TTT AAC GCA TCA AAA GGG AAC CAG CGT ACA TCG ATG TAG CGA TCG AAG GTA CA
Chrna7_469_499	ATG CAG TTT AAC GCC AGG AGC TCT TGA ATA TGC CTG GAG GGA GAT CGA TCG AAG GTA CA
Chrna7_438_468	ATG CAG TTT AAC GCA CTG GCA ATG CCC AGA TGC ATT CAC CAA GAC CGA TCG AAG GTA CA
Chrna7_407_437	ATG CAG TTT AAC GCG TTG GTG TGG AAT GTG GCA TCA AAG CGT TCA CGA TCG AAG GTA CA
Chrna7_376_406	ATG CAG TTT AAC GCT CTG CAC TGT TAT AGA GGA GAA TGT CTG GTT CGA TCG AAG GTA CA
Chrna7_345_375	ATG CAG TTT AAC GCT CCA AAT CTG GCC ATC TGG AAA ACG AAC ATT CGA TCG AAG GTA CA
Chrna7_314_344	ATG CAG TTT AAC GCT TTC ACT CCG GGG TAC TCA GAC ATG TTC CAC CGA TCG AAG GTA CA
Chrna7_283_313	ATG CAG TTT AAC GCT GCA AAT AGT GAT CTG TCC AAG ACA TTT GTA CGA TCG AAG GTA CA
Chrna7_252_282	ATG CAG TTT AAC GCG CCA AAT GTT GGT GGT TAA AAC TTG GTT CTT CGA TCG AAG GTA CA
Chrna7_221_251	ATG CAG TTT AAC GCC TCA TCC ACA TCC ATG ATC TGC AGG AGG CTC CGA TCG AAG GTA CA
Chrna7_190_220	ATG CAG TTT AAC GCA GGG AGA AGT ACA CGG TGA GCG GCT GCG AGT CGA TCG AAG GTA CA
Chrna7_159_189	ATG CAG TTT AAC GCC GTT GGC CAC CGG CCT CTC CAG CGG GTT GTA CGA TCG AAG GTA CA
Chrna7_128_158	ATG CAG TTT AAC GCG TTC TTG ACC AGC TCC TTG TAC AGC CTC CTC CGA TCG AAG GTA CA
Chrna7_97_127	ATG CAG TTT AAC GCT GGA ACT CGC CTT GCA GGG ACA CGT GCA GCA CGA TCG AAG GTA CA
Chrna7_66_96	ATG CAG TTT AAC GCG CGC CGC GGC CAG AGC CAG CCA GAT GCC TCC CGA TCG AAG GTA CA
Chrna7_36_65	ATG CAG TTT AAC GCC CGC CGG CCG CAC ATG TCG CCG GAG CAG CCC GAT CGA AGG TAC A
Chrna7_5_35	ATG CAG TTT AAC GCG CCG TGT CCC GCC GTC CGC CGG GGC CGA GCT CGA TCG AAG GTA CA

### Sheet: Bridge
b9-B2 (546)	cgtattagtagcgcgatataacacccgcCCTCgTAAATCCTCATCAATCATCCAgTAAACCgCC
b10-B4 (647)	tgtaccttcgatcggcgttaaactgcatCCTCAACCTACCTCCAACTCTCACCATATTCGCTTC
